# Shared genetic architecture links energy metabolism, behavior and starvation resistance along a power-endurance axis

**DOI:** 10.1101/2024.09.05.611396

**Authors:** Berra Erkosar, Cindy Dupuis, Loriane Savary, Tadeusz J. Kawecki

**Affiliations:** Department of Ecology and Evolution, Faculty of Biology and Medicine, University of Lausanne, Switzerland; FIND, Geneva, Switzerland

**Keywords:** experimental evolution, dietary adaptation, physiology, metabolome, Drosophila, trait syndromes, variational modules, genetic covariance

## Abstract

Shared developmental, physiological and molecular mechanisms can generate strong genetic covariances across suites of traits, constraining genetic variability and evolvability to certain axes in multivariate trait space (“variational modules” or “syndromes”). Such trait suites will not only respond jointly to selection; they will also covary across populations that diverged from one another by genetic drift. We report evidence for such a genetically correlated trait suite in *Drosophila melanogaster*. It links high expression of glycolysis and TCA cycle genes, high abundance of mitochondria and high spontaneous locomotor activity with low degree of adiposity, and low endurance and early death under starvation. This “power-endurance” axis is also aligned with abundance of certain metabolites, notably low trehalose (blood sugar) and high levels of some amino acids and their derivatives, including creatine, a compound known to facilitate energy production in muscles. Our evidence comes from six replicate “Selected” populations adapted to a nutrient-poor larval diet regime during 250 generations of experimental evolution and six “Control” populations evolved in parallel on a standard diet regime. We found that, within each of these experimental evolutionary regime, the above traits strongly covaried along the power-endurance axis across replicate populations which diversified by drift, indicating a shared genetic architecture. The two evolutionary regimes also drove divergence along this axis, with Selected populations on average displaced towards the “power” direction compared to Controls. Aspects of this “power-endurance” axis resemble the “pace of life” syndrome and the “thrifty phenotype”; it may have evolved as part of a coordinated organismal response to nutritional conditions.
