## Supplementary Table S4 for "Shared genetic architecture links energy metabolism, behavior and starvation resistance along a power-endurance axis"

### Sheet: Sheet1
Metabolite	F	df	P	q	Log2FC_SEL-CTL	SE_Log2FC
2-PHOSPHOGLYCERATE/3-PHOSPHOGLYCERATE	0.02	21	0.892	0.892	-0.02536	0.184555
4-GUANIDINOBUTANOATE	0.47	10	0.5107	0.5107	0.1068	0.156553
4-HYDROXY-PROLINE	0	10	0.9978	0.9978	0.0007	0.257104
4-IMIDAZOLEACETATE	7.11	21	0.0144	0.0772	0.3296	0.123588
ACETYLCARNITINE	0.01	21	0.9178	0.9178	-0.0075	0.0723936
ADENINE	0.39	10	0.546	0.546	-0.10235	0.163766
ADENOSINE	2.09	10	0.179	0.2826	-0.24607	0.170271
ADP	0.91	21	0.3509	0.3921	-0.13463	0.141096
AGMATINE	24.15	10	0.0006	0.0213	0.53657	0.109191
ALANINE	0.37	21	0.5498	0.5498	-0.0954	0.157119
ARGININE	1.66	21	0.2114	0.3007	0.13958	0.108258
ASPARAGINE	6.51	10	0.0288	0.1093	0.3368	0.131989
ASPARTATE	0.07	10	0.791	0.791	0.058	0.213263
BETA-ALANINE/SARCOSINE	0.42	21	0.5216	0.5216	0.11711	0.179605
BIOTIN	8.94	10	0.0136	0.0772	-0.5259	0.175928
BUTYRYLCARNITINE	0.54	10	0.4794	0.4794	0.1231	0.167584
CADAVERINE	0.96	10	0.35	0.3921	0.13113	0.133756
CARNITINE	0.1	10	0.7595	0.7595	-0.0476	0.151038
CDP-ETHANOLAMINE	2.67	10	0.1333	0.237	-0.16824	0.102983
CHOLINE	0.3	10	0.5971	0.5971	0.0813	0.148917
CITICOLINE	0.93	10	0.3584	0.3921	-0.1514	0.157261
CITRATE	3.59	21	0.072	0.1969	-0.2747	0.144957
CITRULLINE	7.9	10	0.0185	0.082	0.2918	0.103817
CREATINE	7.12	21	0.0144	0.0772	0.34182	0.128085
CYSTATHIONINE	1.04	10	0.3318	0.3921	-0.1528	0.149907
CYTIDINE	0.75	21	0.3952	0.4258	0.19989	0.230375
CYTOSINE	2.45	21	0.1326	0.237	0.3569	0.228113
DECANOYLCARNITINE	1.2	10	0.2987	0.3726	0.2459	0.224294
DEOXYCARNITINE	0.56	10	0.4698	0.4698	0.1121	0.1492
DEOXYGUANOSINE	0.14	10	0.7131	0.7131	-0.1082	0.285954
DIETHANOLAMINE	0.63	10	0.4446	0.4542	0.15525	0.195161
ETHANOLAMINE	0	10	0.9826	0.9826	0.0025	0.112642
FAD	3.52	21	0.0748	0.197	0.2196	0.117139
FRUCTOSE 6-PHOSPHATE	0.36	10	0.564	0.564	-0.06425	0.107664
GAMMA-AMINOBUTYRATE	0.45	10	0.5163	0.5163	0.0856	0.127265
GLUTAMATE	0	10	0.946	0.946	-0.0092	0.133346
GLUTAMINE	3.12	21	0.0919	0.2253	0.251234	0.14227
GLYCERALDEHYDE 3-PHOSPHATE	0.09	10	0.7727	0.7727	-0.04026	0.135666
GLYCERATE	0.63	21	0.4366	0.4542	0.0956	0.120548
GLYCEROL 3-PHOSPHATE	0.2	21	0.6582	0.6582	0.0785	0.174938
GLYCINE	3.12	10	0.1078	0.2263	0.22265	0.126035
GUANIDINOSUCCINATE	1.22	21	0.2825	0.372	0.1109	0.100494
GUANINE	0.19	10	0.6746	0.6746	-0.10191	0.235608
GUANOSINE	1.14	21	0.2979	0.3726	0.1901	0.178049
GUANOSINE DIPHOSPHATE MANNOSE	1.51	10	0.2467	0.344	-0.17961	0.145947
HEXANOYLCARNITINE	2.05	10	0.1828	0.2826	0.1545	0.107876
HEXOSE 6-PHOSPHATE	3.27	10	0.1008	0.2263	-0.18409	0.101852
HISTAMINE	0.03	10	0.8656	0.8656	0.0242	0.139314
HISTIDINE	3.11	10	0.1082	0.2263	-0.4206	0.238436
HISTIDINOL	0.11	10	0.7476	0.7476	-0.0316	0.0954311
HYDROXYKYNURENINE	1.7	21	0.2069	0.3007	0.418022	0.321026
HYPOXANTHINE	2.96	10	0.1159	0.2289	-0.3419	0.198556
INOSINE	2.76	21	0.1117	0.2269	0.373	0.224719
ISOCITRATE	0.6	21	0.4471	0.4542	-0.1279	0.165039
ISOLEUCINE	2.24	21	0.1496	0.256	0.24178	0.161645
ISOVALERYLCARNITINE	9.12	10	0.0129	0.0772	0.4975	0.164756
KYNURENATE	8.5	21	0.0083	0.0772	0.444	0.152311
KYNURENINE	0.01	21	0.9337	0.9337	0.0219	0.26064
LACTATE	2.47	21	0.1311	0.237	-0.1975	0.125681
LACTOSE/SUCROSE	3.66	9.79	0.0855	0.2171	-0.1842	0.0946392
LAUROYLCARNITINE	8.55	9.96	0.0152	0.0772	0.41124	0.138664
LEUCINE	6.38	21	0.0196	0.082	0.4406	0.174373
LYSINE	0.15	21	0.6978	0.6978	-0.0465	0.118101
MALATE	0.01	10	0.9448	0.9448	0.0164	0.230658
METHIONINE	1.06	21	0.3144	0.3789	0.1289	0.125031
METHYLTHIOADENOSINE	2.72	10	0.13	0.237	-0.3306	0.200394
MYRISTOYLCARNITINE	0.35	10	0.5646	0.5646	-0.121	0.203081
N,N,N-TRIMETHYLLYSINE	5.54	10	0.0404	0.1368	0.2688	0.114226
N,N-DIMETHYLARGININE	24.74	21	0.0001	0.0071	0.5642	0.113434
N-ACETYLASPARTATE	3.98	21	0.0591	0.1681	0.20608	0.103252
N-ACETYLGLUTAMATE	9.49	10	0.0116	0.0772	0.3954	0.12834
NAD	2.15	10	0.1736	0.2806	-0.2271	0.154998
NADP	1.79	10	0.2101	0.3007	-0.20598	0.153725
NADPH	0.94	10	0.3547	0.3921	-0.131027	0.135029
N-ALPHA-ACETYLLYSINE	5.48	21	0.0292	0.1093	0.2687	0.114792
NICOTINAMIDE	4.61	10	0.0572	0.1681	-0.37535	0.174655
NICOTINATE	0	21	0.9668	0.9668	0.0083	0.198273
NICOTINIC ACID ADENINE DINUCLEOTIDE P	0.05	10	0.8267	0.8267	-0.03293	0.146654
N-METHYLASPARTATE	3.13	10	0.1072	0.2263	0.23602	0.13336
OCTANOYLCARNITINE	1.16	10	0.3067	0.376	0.2081	0.193182
O-PHOSPHOETHANOLAMINE	2.15	10	0.173	0.2806	0.17642	0.120208
OXOGLUTARATE	1.28	21	0.27	0.3623	-0.12	0.105925
PALMITOYLCARNITINE	1.89	10	0.1989	0.3007	-0.221474	0.160938
PANTOTHENATE	17.28	10	0.002	0.0356	-0.7242	0.174231
PHENYLALANINE	7.46	20	0.0129	0.0772	0.4304	0.154008
PHOSPHOENOLPYRUVATE	2.82	21	0.1079	0.2263	0.3979	0.237022
PROLINE	0.53	10	0.4817	0.4817	-0.0696	0.0952473
PROPIOYLCARNITINE	0	21	0.9927	0.9927	-0.0006	0.0630315
PUTRESCINE	0.09	10	0.7681	0.7681	0.0492	0.162493
PYRUVATE	0.45	20	0.5109	0.5109	-0.1254	0.182999
RAFFINOSE	0.07	21	0.7909	0.7909	0.064	0.238295
RIBOFLAVIN	1.43	10	0.2588	0.3539	0.29845	0.249184
RIBOSE 5-PHOSPHATE	0.26	10	0.6207	0.6207	-0.074	0.144815
SALSOLINOL	0.16	21	0.692	0.692	0.09961	0.247912
SERINE	21.71	10	0.0009	0.0213	0.4912	0.105401
STEAROYLCARNITINE	0.08	10	0.7809	0.7809	0.0265	0.09273
SUCCINATE	2.22	21	0.1512	0.256	-0.16015	0.107509
SUCROSE	4.61	21	0.0436	0.1409	-0.213	0.0991788
TAURINE	0	21	0.9818	0.9818	-0.00391	0.16914
THIAMINE	6.14	10	0.0327	0.1163	0.2504	0.101088
THREONINE/HOMOSERINE	11.21	21	0.003	0.0427	0.45782	0.136726
TREHALOSE	9.54	21	0.0056	0.0664	-0.29272	0.0947665
TRIMETHYLAMINE	0.13	10	0.7239	0.7239	0.0524	0.14425
TRYPTOPHAN	0.64	21	0.4311	0.4542	-0.12553	0.156412
TYROSINE	0.3	21	0.5907	0.5907	-0.10146	0.185828
URACIL	0.01	10	0.9239	0.9239	0.0134	0.136839
URATE	6.38	21	0.0196	0.082	0.4932	0.195161
UREIDOPROPIONATE	0.95	10	0.3529	0.3921	0.1324	0.135892
URIDINE	0.01	21	0.9407	0.9407	0.015	0.199687
URIDINE 5'-DIPHOSPHATE	1.18	21	0.2905	0.3726	-0.2447	0.225708
URIDINE DIPHOSPHATE HEXOSE	0.51	21	0.4847	0.4847	0.1357	0.190919
URIDINE DIPHOSPHATE-N-ACETYLHEXOSAMIN	0.58	10	0.4656	0.4656	-0.1549	0.204071
VALINE	4.16	21	0.0543	0.1679	0.33833	0.165887
