## Supplementary material for "Shared genetic architecture links energy metabolism, behavior and starvation resistance along a power-endurance axis": Original Data Files: Data_Citrate_Synthase.xlsx

### Sheet: Explanations
Citrate synthase activity in whole bodies of 4 day mature females
Diet:	larval diet (standard or poor); all flies were transferred to standard diet upon adult eclosion and collected for the measurement 3 days later
Regime:	Control (CTL) evolved on standard larval diet, Selected (SEL) evolved on poor larval diet for >250 generations
Population:	Replicate population (six per regime)
Mean_reaction_rate_60_240min	Mean of three technical replicates of reaction rate measured as slope of incease in luminescence between 60 and 240 min from the start of reaction
SD_reaction_rate_60_240min	SD of three technical replicates of reaction rate measured as slope of incease in luminescence between 60 and 240 min from the start of reaction
ProteinContent_mg/ml	protein content of the sample
NormalizedCitrateSynthaseActivity	Mean_reaction_rate_60_240min divided by ProteinContent

### Sheet: Citrate synthase activity data
Diet	Regime	Population	mean_slope_60_240min	SD_slope_60_240min	ProteinContent_mg/ml	NormalizedCitrateSynthaseActivity
standard	CTL	C1	0.00247907	3.0681e-05	1.40507	0.00176437
standard	CTL	C2	0.00253663	5.16e-05	1.40316	0.0018078
standard	CTL	C3	0.00244145	0.000213889	0.96386	0.00253299
standard	CTL	C4	0.0024535	0.000139474	1.01282	0.00242246
standard	CTL	C5	0.00243023	0.0001	0.995697	0.00244073
standard	CTL	C6	0.00237197	0.000148418	1.07085	0.00221504
standard	SEL	S1	0.00227866	0.000199795	0.705224	0.00323112
standard	SEL	S2	0.00264144	0.000153113	0.831423	0.00317701
standard	SEL	S3	0.00235204	0.000128552	0.787236	0.00298772
standard	SEL	S4	0.00247337	0.000387517	0.726709	0.00340352
standard	SEL	S5	0.00238601	0.000360698	0.872756	0.00273388
standard	SEL	S6	0.00252802	0.000254022	0.717131	0.00352519
poor	CTL	C1	0.00228273	0.000414594	0.616048	0.00370544
poor	CTL	C2	0.00233576	5.26e-05	0.652448	0.00357999
poor	CTL	C3	0.00218578	8.98e-05	0.651916	0.00335286
poor	CTL	C4	0.00234131	0.000115366	0.587387	0.00398598
poor	CTL	C5	0.00237722	0.000195686	0.798102	0.00297859
poor	CTL	C6	0.00239293	0.000313612	0.638646	0.00374688
poor	SEL	S1	0.00221961	3.39e-05	0.503091	0.00441194
poor	SEL	S2	0.00248628	0.000189715	0.484023	0.0051367
poor	SEL	S3	0.00241932	0.000141481	0.540776	0.00447379
poor	SEL	S4	NA	NA	NA	NA
poor	SEL	S5	0.00226051	0.000115524	0.467415	0.00483619
poor	SEL	S6	0.00226004	0.000157667	0.719521	0.00314103
