## Supplementary material for "Shared genetic architecture links energy metabolism, behavior and starvation resistance along a power-endurance axis": Original Data Files: Data_Mitochondrial_DNA_Copy_Number.xlsx

### Sheet: Explanations
qPCR on mitochondrial versus nuclear DNA
Two nuclear genes (Actin42a and Rpl32) and two mitochondrial genes (COX and ATP6) were amplified in extracts from female thoraxes
Diet: flies were raised either on poor or on standard larval diet
Regime:	Control (CTL) evolved on standard larval diet, Selected (SEL) evolved on poor larval diet for >250 generations
Population:	Replicate population within each regime
Block:	Populations were split between two blocks for each diet
Replicate:	Three biological replicates were sampled from each diet and population
Ct_gene:	Ct value for a given gene
Efficiency_gene:	Primer amplification efficiency
Log2(mtDNA/nuclearDNA)	Calculated as log2 of the ratio of geometric means of expression of the two mitochondrial genes to the geometric mean of the two nuclear genes

### Sheet: Data
Diet	Regime	Population	Block	Replicate	Ct_Actin42a	Ct_Rpl32	Ct_COX	Ct_ATP6	Efficiency_Act	Efficiency_cox	Efficiency_ATP6	Efficiency_RPL32	Log2(mtDNA/nuclearDNA)
standard	Control	C1	two	1	24.4688	24.6249	17.5901	17.496	2.09	2.137	1.994	2.019	7.14596
standard	Control	C1	two	2	25.1232	25.3735	18.3838	18.2027	2.09	2.137	1.994	2.019	7.0867
standard	Control	C1	two	3	24.5928	24.831	17.7345	17.7662	2.09	2.137	1.994	2.019	7.10267
standard	Control	C2	two	1	24.6009	24.9783	18.0346	18.0245	2.09	2.137	1.994	2.019	6.88867
standard	Control	C2	two	2	24.9032	25.1726	18.329	18.2248	2.09	2.137	1.994	2.019	6.88693
standard	Control	C2	two	3	24.8776	25.072	18.2405	18.1947	2.09	2.137	1.994	2.019	6.88577
standard	Control	C3	one	1	24.8712	25.0677	17.8921	17.8661	2.09	2.137	1.994	2.019	7.23465
standard	Control	C3	one	2	24.516	24.7607	18.0036	17.5984	2.09	2.137	1.994	2.019	6.96232
standard	Control	C3	one	3	24.8488	25.0686	18.0619	17.9525	2.09	2.137	1.994	2.019	7.08715
standard	Control	C4	one	1	24.4925	24.6335	17.735	17.3868	2.09	2.137	1.994	2.019	7.13783
standard	Control	C4	one	2	24.0846	24.3487	16.9731	16.9231	2.09	2.137	1.994	2.019	7.42485
standard	Control	C4	one	3	24.1274	24.3936	17.1618	17.2015	2.09	2.137	1.994	2.019	7.22832
standard	Control	C5	two	1	25.3667	25.5431	18.6378	18.2934	2.09	2.137	1.994	2.019	7.11783
standard	Control	C5	two	2	25.0626	25.0837	18.2118	18.1168	2.09	2.137	1.994	2.019	7.04455
standard	Control	C5	two	3	25.329	25.5439	18.545	18.2821	2.09	2.137	1.994	2.019	7.15466
standard	Control	C6	one	1	25.055	25.2242	18.2002	18.1257	2.09	2.137	1.994	2.019	7.11364
standard	Control	C6	one	2	24.8938	25.0182	17.9404	17.8267	2.09	2.137	1.994	2.019	7.21468
standard	Control	C6	one	3	25.1012	25.2772	18.1461	18.1901	2.09	2.137	1.994	2.019	7.16264
standard	Selected	S1	two	1	24.5501	24.8664	17.8319	17.5161	2.09	2.137	1.994	2.019	7.16904
standard	Selected	S1	two	2	24.5003	24.6345	17.7274	17.6905	2.09	2.137	1.994	2.019	6.99546
standard	Selected	S1	two	3	25.143	25.249	18.4393	18.0997	2.09	2.137	1.994	2.019	7.05504
standard	Selected	S2	one	1	24.0524	24.3887	17.4968	17.2491	2.09	2.137	1.994	2.019	6.97879
standard	Selected	S2	one	2	25.1109	25.3281	18.1926	18.0955	2.09	2.137	1.994	2.019	7.21519
standard	Selected	S2	one	3	24.027	24.2407	17.2353	17.1684	2.09	2.137	1.994	2.019	7.07371
standard	Selected	S3	two	1	24.9505	25.2029	18.048	17.7442	2.09	2.137	1.994	2.019	7.32055
standard	Selected	S3	two	2	24.9708	24.9806	18.0294	17.8565	2.09	2.137	1.994	2.019	7.17297
standard	Selected	S3	two	3	25.1638	25.1864	18.1153	17.7601	2.09	2.137	1.994	2.019	7.3809
standard	Selected	S4	one	1	23.8067	24.222	17.125	16.9765	2.09	2.137	1.994	2.019	7.10308
standard	Selected	S4	one	2	24.2518	24.6271	17.3874	17.3428	2.09	2.137	1.994	2.019	7.21896
standard	Selected	S4	one	3	23.753	24.1162	17.1314	16.9669	2.09	2.137	1.994	2.019	7.02213
standard	Selected	S5	two	1	25.2205	25.3266	18.1268	18.1705	2.09	2.137	1.994	2.019	7.27143
standard	Selected	S5	two	2	24.2903	24.6015	17.3099	17.3298	2.09	2.137	1.994	2.019	7.27534
standard	Selected	S5	two	3	24.2456	24.5349	17.3143	17.3191	2.09	2.137	1.994	2.019	7.22074
standard	Selected	S6	one	1	24.3925	24.6096	17.4264	17.3751	2.09	2.137	1.994	2.019	7.24747
standard	Selected	S6	one	2	24.8574	25.1633	17.7842	17.8697	2.09	2.137	1.994	2.019	7.33305
standard	Selected	S6	one	3	25.3385	25.5432	18.1913	18.2335	2.09	2.137	1.994	2.019	7.37728
poor	Control	C1	four	1	25.8199	25.9229	19.0057	18.7579	2.09	2.137	1.994	2.019	7.11851
poor	Control	C1	four	2	25.5771	25.7495	18.9884	18.8513	2.09	2.137	1.994	2.019	6.86454
poor	Control	C1	four	3	25.416	25.5335	18.6856	18.5539	2.09	2.137	1.994	2.019	6.98332
poor	Control	C2	four	1	25.7422	25.7854	18.8419	18.7027	2.09	2.137	1.994	2.019	7.12471
poor	Control	C2	four	2	25.4199	25.6185	18.6524	18.5709	2.09	2.137	1.994	2.019	7.0382
poor	Control	C2	four	3	24.7979	25.1117	18.1233	18.1576	2.09	2.137	1.994	2.019	6.94616
poor	Control	C3	three	1	25.1297	25.3049	18.4995	18.3817	2.09	2.137	1.994	2.019	6.9029
poor	Control	C3	three	2	25.1505	25.1945	18.3703	18.1765	2.09	2.137	1.994	2.019	7.03095
poor	Control	C3	three	3	25.6279	25.9526	18.8557	18.7017	2.09	2.137	1.994	2.019	7.14165
poor	Control	C4	three	1	24.6425	24.9135	17.6514	17.6736	2.09	2.137	1.994	2.019	7.26253
poor	Control	C4	three	2	25.0395	25.1481	18.0242	17.8188	2.09	2.137	1.994	2.019	7.31606
poor	Control	C4	three	3	25.0633	25.0856	18.7478	18.0384	2.09	2.137	1.994	2.019	6.79129
poor	Control	C5	four	1	24.9067	25.0252	18.2948	18.1554	2.09	2.137	1.994	2.019	6.86735
poor	Control	C5	four	2	24.8842	25.0485	18.1783	18.1685	2.09	2.137	1.994	2.019	6.92449
poor	Control	C5	four	3	25.5834	25.5277	18.6879	18.6476	2.09	2.137	1.994	2.019	7.02151
poor	Control	C6	three	1	25.2881	25.4273	18.5873	18.3913	2.09	2.137	1.994	2.019	6.99624
poor	Control	C6	three	2	25.5128	25.7455	18.8609	18.5867	2.09	2.137	1.994	2.019	7.02991
poor	Control	C6	three	3	25.8438	25.8782	19.006	18.6399	2.09	2.137	1.994	2.019	7.16722
poor	Selected	S1	four	1	24.9212	24.9738	18.1539	18.0107	2.09	2.137	1.994	2.019	6.99821
poor	Selected	S1	four	2	24.6532	24.8766	17.8343	17.8035	2.09	2.137	1.994	2.019	7.08463
poor	Selected	S1	four	3	25.2346	25.2602	18.418	18.2144	2.09	2.137	1.994	2.019	7.06395
poor	Selected	S2	three	1	24.4583	24.554	17.7733	17.7116	2.09	2.137	1.994	2.019	6.89674
poor	Selected	S2	three	2	25.2885	25.422	18.6449	18.309	2.09	2.137	1.994	2.019	7.0032
poor	Selected	S2	three	3	25.3764	25.2718	18.199	18.0102	2.09	2.137	1.994	2.019	7.36683
poor	Selected	S3	four	1	25.1354	25.2867	18.1893	18.0983	2.09	2.137	1.994	2.019	7.20775
poor	Selected	S3	four	2	25.3288	25.3308	18.3414	18.3519	2.09	2.137	1.994	2.019	7.12333
poor	Selected	S3	four	3	24.8242	24.9822	17.9443	17.9755	2.09	2.137	1.994	2.019	7.08327
poor	Selected	S4	three	1	25.0101	25.1582	18.2522	18.1454	2.09	2.137	1.994	2.019	7.01807
poor	Selected	S4	three	2	24.6116	24.7606	17.8915	17.6643	2.09	2.137	1.994	2.019	7.04177
poor	Selected	S4	three	3	24.6227	24.7839	17.7955	17.6865	2.09	2.137	1.994	2.019	7.10096
poor	Selected	S5	four	1	25.4529	25.4036	18.6624	18.2894	2.09	2.137	1.994	2.019	7.08146
poor	Selected	S5	four	2	25.067	25.1662	18.0923	17.9609	2.09	2.137	1.994	2.019	7.23185
poor	Selected	S5	four	3	24.6705	24.9302	17.8537	17.786	2.09	2.137	1.994	2.019	7.11915
poor	Selected	S6	three	1	25.1512	25.2736	18.3613	18.2161	2.09	2.137	1.994	2.019	7.0566
poor	Selected	S6	three	2	25.2332	25.3358	18.3912	18.2023	2.09	2.137	1.994	2.019	7.12226
poor	Selected	S6	three	3	24.7379	25.0116	17.8625	17.9326	2.09	2.137	1.994	2.019	7.11839
