## Supplementary material for "Shared genetic architecture links energy metabolism, behavior and starvation resistance along a power-endurance axis": Original Data Files: Data_Protein_TAG_Glycogen.xlsx

### Sheet: Data
Stage	Diet	Regime	Pop	Batch	SampleID	Protein_mg/ml	TAG_mg/ml	Glycogen_mg/ml	Protein_µg/fly
Day1	poor	CTL	C1	A	116	0.457	0.587	0.0217541	22.85
Day1	poor	CTL	C2	A	120	0.237	0.404	0.0164076	11.85
Day1	poor	CTL	C3	A	122	0.301	0.537	0.015015	15.05
Day1	poor	CTL	C4	A	114	0.271	0.474	0.0159724	13.55
Day1	poor	CTL	C5	A	118	0.44	0.506	0.00982069	22
Day1	poor	CTL	C6	A	124	0.326	0.415	0.00904068	16.3
Day1	poor	SEL	S1	A	117	0.305	0.287	0.00727676	15.25
Day1	poor	SEL	S2	A	121	0.358	0.294	0.0191926	17.9
Day1	poor	SEL	S3	A	113	0.354	0.293	0.0231417	17.7
Day1	poor	SEL	S4	A	119	0.347	0.283	0.018968	17.35
Day1	poor	SEL	S5	A	123	0.315	0.276	0.0034706	15.75
Day1	poor	SEL	S6	A	115	0.183	0.264	0.00977444	9.15
Day1	standard	CTL	C1	A	104	1.015	0.761	0.037989	50.75
Day1	standard	CTL	C2	A	108	0.869	0.715	0.0246728	43.45
Day1	standard	CTL	C3	A	110	1.009	0.868	0.0329381	50.45
Day1	standard	CTL	C4	A	102	1.049	0.841	0.0323461	52.45
Day1	standard	CTL	C5	A	106	1.002	0.842	0.0227716	50.1
Day1	standard	CTL	C6	A	112	0.968	0.641	0.0242686	48.4
Day1	standard	SEL	S1	A	105	0.639	0.508	0.0100982	31.95
Day1	standard	SEL	S2	A	109	0.664	0.505	0.031905	33.2
Day1	standard	SEL	S3	A	101	0.766	0.511	0.0276745	38.3
Day1	standard	SEL	S4	A	107	0.731	0.429	0.0335221	36.55
Day1	standard	SEL	S5	A	111	0.862	0.487	0.0169915	43.1
Day1	standard	SEL	S6	A	103	0.587	0.585	0.0230954	29.35
Day1	poor	CTL	C1	B	140	0.4	0.576	0.02717	20
Day1	poor	CTL	C2	B	144	0.263	0.361	0.0123963	13.15
Day1	poor	CTL	C3	B	146	0.35	0.499	0.0257485	17.5
Day1	poor	CTL	C4	B	138	0.247	0.342	0.0112078	12.35
Day1	poor	CTL	C5	B	142	0.501	0.522	0.00934082	25.05
Day1	poor	CTL	C6	B	148	0.263	0.391	0.00221693	13.15
Day1	poor	SEL	S1	B	141	0.255	0.216	0.00934082	12.75
Day1	poor	SEL	S2	B	145	0.304	0.285	0.0244706	15.2
Day1	poor	SEL	S3	B	137	0.312	0.227	0.0210558	15.6
Day1	poor	SEL	S4	B	143	0.367	0.27	0.00732867	18.35
Day1	poor	SEL	S5	B	147	0.267	0.27	0.00618293	13.35
Day1	poor	SEL	S6	B	139	0.172	0.196	0.0212659	8.6
Day1	standard	CTL	C1	B	128	0.708	0.671	0.0148483	35.4
Day1	standard	CTL	C2	B	132	0.649	0.616	0.0259977	32.45
Day1	standard	CTL	C3	B	134	1.049	0.774	0.0324907	52.45
Day1	standard	CTL	C4	B	126	0.939	0.721	0.0237629	46.95
Day1	standard	CTL	C5	B	130	0.813	0.752	0.00756723	40.65
Day1	standard	CTL	C6	B	136	0.889	0.563	0.0267621	44.45
Day1	standard	SEL	S1	B	129	0.573	0.428	-0.00484787	28.65
Day1	standard	SEL	S2	B	133	0.651	0.56	0.0269824	32.55
Day1	standard	SEL	S3	B	125	0.648	0.514	0.017322	32.4
Day1	standard	SEL	S4	B	131	0.651	0.394	0.0240808	32.55
Day1	standard	SEL	S5	B	135	0.778	0.415	0.0121319	38.9
Day1	standard	SEL	S6	B	127	0.506	0.539	0.0164118	25.3
Day4	poor	CTL	C1	C	416	0.385	0.43	0.117308	19.25
Day4	poor	CTL	C2	C	420	0.266	0.318	0.080386	13.3
Day4	poor	CTL	C3	C	422	0.312	0.418	0.107051	15.6
Day4	poor	CTL	C4	C	414	0.293	0.266	0.118331	14.65
Day4	poor	CTL	C5	C	418	0.381	0.377	0.116863	19.05
Day4	poor	CTL	C6	C	424	0.318	0.41	0.102774	15.9
Day4	poor	SEL	S1	C	417	0.302	0.307	0.071203	15.1
Day4	poor	SEL	S2	C	421	0.252	0.276	0.0876688	12.6
Day4	poor	SEL	S3	C	413	0.309	0.296	0.134069	15.45
Day4	poor	SEL	S4	C	419	0.416	0.496	0.15857	20.8
Day4	poor	SEL	S5	C	423	0.264	0.25	0.069404	13.2
Day4	poor	SEL	S6	C	415	0.192	0.173	0.124377	9.6
Day4	standard	CTL	C1	C	404	0.539	0.667	0.179685	26.95
Day4	standard	CTL	C2	C	408	0.717	0.792	0.229394	35.85
Day4	standard	CTL	C3	C	410	0.64	0.812	0.272089	32
Day4	standard	CTL	C4	C	402	0.854	0.694	0.176796	42.7
Day4	standard	CTL	C5	C	406	0.72	0.757	0.232593	36
Day4	standard	CTL	C6	C	412	0.729	0.721	0.135604	36.45
Day4	standard	SEL	S1	C	405	0.592	0.52	0.125978	29.6
Day4	standard	SEL	S2	C	409	0.615	0.602	0.173983	30.75
Day4	standard	SEL	S3	C	401	0.664	0.478	0.0903653	33.2
Day4	standard	SEL	S4	C	407	0.542	0.533	0.125778	27.1
Day4	standard	SEL	S5	C	411	0.654	0.58	0.137454	32.7
Day4	standard	SEL	S6	C	403	0.677	0.55	0.175773	33.85
Day4	poor	CTL	C1	D	440	0.439	0.458	0.113725	21.95
Day4	poor	CTL	C2	D	444	0.299		0.119056	14.95
Day4	poor	CTL	C3	D	446	0.376		0.162834	18.8
Day4	poor	CTL	C4	D	438	0.347	0.339	0.0816191	17.35
Day4	poor	CTL	C5	D	442	0.413	0.423	0.120136	20.65
Day4	poor	CTL	C6	D	448	0.354		0.0900555	17.7
Day4	poor	SEL	S1	D	441	0.363	0.323	0.0614687	18.15
Day4	poor	SEL	S2	D	445	0.311		0.0947969	15.55
Day4	poor	SEL	S3	D	437	0.389	0.357	0.126355	19.45
Day4	poor	SEL	S4	D	443	0.459		0.123522	22.95
Day4	poor	SEL	S5	D	447	0.257		0.0704913	12.85
Day4	poor	SEL	S6	D	439	0.222	0.219	0.0982021	11.1
Day4	standard	CTL	C1	D	428	0.836	0.866	0.179382	41.8
Day4	standard	CTL	C2	D	432	0.808		0.320621	40.4
Day4	standard	CTL	C3	D	434	0.683		0.251679	34.15
Day4	standard	CTL	C4	D	426	0.874	0.739	0.17649	43.7
Day4	standard	CTL	C5	D	430	0.887	0.802	0.176345	44.35
Day4	standard	CTL	C6	D	436	0.944		0.158047	47.2
Day4	standard	SEL	S1	D	429	0.71	0.46	0.0712064	35.5
Day4	standard	SEL	S2	D	433	0.797		0.158093	39.85
Day4	standard	SEL	S3	D	425	0.914	0.535	0.105674	45.7
Day4	standard	SEL	S4	D	431	0.664		0.182935	33.2
Day4	standard	SEL	S5	D	435	0.793		0.150589	39.65
Day4	standard	SEL	S6	D	427	0.782	0.691	0.215923	39.1

### Sheet: Explanations
The concentrations of protein, triglycerides (TAG) and glycogen in freshly emerged and mature female flies from Selected and Control populations raised as larave on poor and standard diet
Samples consisted of homogenate of 5 flies in 250 µl of buffer
Stage: freshly emerged virgin flies (Day1) or mature flies that were transferred to standard diet for 3 days and allowed to mate (Day4)
Diet: flies were raised either on poor or on standard larval diet
Regime: Control (CTL) evolved on standard larval diet, Selected (SEL) evolved on poor larval diet for >250 generations
Population: Replicate population within each regime
Batch: the samples were collected at two separate experimental blocks (at different times) for each stage
Protein_mg/ml, TAG_mg/ml, Glycogen_mg/ml: concentrations of protein, TAG and glycogen in the homogenates
Protein_µg/fly: the amount of protein per fly calculated by multiplying the concentration by volume (250 µl) and dividing by the number of flies per sample (5)
The amount of TAG and glycogen per fly (not analyzed in the paper) can be calculated in the same way.
