## Supplementary material for "Shared genetic architecture links energy metabolism, behavior and starvation resistance along a power-endurance axis": Original Data Files: Data_Starvation_Resistance.xlsx

### Sheet: Raw data
		Cummulative number of flies found dead at a given time (h) from the onset of starvation
	Time_h:	0	6	20	27.83	32.25	44	51	55.25	58.5	60.75	68.58	71.42	74.58	78.08	81.83	84.75	92.5	95.35	100.5	102.75	106.58	118.75	128.25	144.25	150.42	166.25	171.58	173.75	179.75
Population	VialID
C1	34	0	0	0	0	0	0	0	0	0	0	0	0	0	0	0	0	0	0	0	1	1	1	2	7	7	8	8	8	8
C1	39	0	0	0	0	0	0	0	0	0	0	0	0	0	0	0	0	0	0	0	0	0	1	4	5	7	7	7	7	7
C2	1	0	0	0	0	0	0	0	0	0	0	0	0	0	0	0	0	1	1	1	2	4	6	7	8	9	9	9	9	9
C2	95	0	0	0	0	0	0	0	0	0	0	0	0	0	0	0	0	0	0	1	3	3	5	6	10	10	10	10	10	10
C2	101	0	0	0	0	0	0	0	0	0	0	0	1	1	1	1	1	2	2	2	2	3	5	9	10	10	10	10	10	10
C3	24	0	0	0	0	0	0	0	0	0	0	0	0	0	0	0	0	0	0	0	0	0	2	2	5	6	8	8	8	9
C3	33	0	0	0	0	0	0	0	0	0	0	0	0	0	0	0	0	0	0	0	0	0	1	1	7	9	10	10	10	10
C3	62	0	0	0	0	0	0	0	0	0	0	0	0	0	0	0	0	0	0	0	0	0	0	3	3	3	8	8	8	8
C4	16	0	0	0	0	0	0	0	0	0	0	0	0	0	1	1	1	3	4	5	5	6	7	8	8	9	9	9	9	9
C4	80	0	0	0	0	0	0	0	0	0	0	0	0	0	0	0	0	1	2	2	2	4	8	9	10	10	10	10	10	10
C4	82	0	0	0	0	0	0	0	0	0	0	0	0	0	1	1	1	5	6	8	8	8	9	10	10	10	10	10	10	10
C5	26	0	0	0	0	0	0	0	0	0	0	0	0	0	0	0	0	1	1	1	1	1	2	3	9	10	10	10	10	10
C5	30	0	1	1	1	1	1	1	1	1	1	1	1	1	1	1	1	1	1	1	1	4	7	8	10	10	10	10	10	10
C5	87	0	0	0	0	0	0	0	0	0	0	0	0	0	0	0	0	0	1	2	2	3	5	7	9	9	9	9	9	9
C6	32	0	0	0	0	0	0	0	0	0	0	0	0	0	0	0	0	0	0	0	0	3	6	8	9	10	10	10	10	10
C6	71	0	0	0	0	0	0	0	0	0	0	0	0	0	0	0	0	0	0	2	2	3	7	9	10	10	10	10	10	10
S1	5	0	0	0	0	0	0	1	1	1	2	3	3	5	8	9	10	10	10	10	10	10	10	10	10	10	10	10	10	10
S1	15	0	0	0	0	0	0	0	0	0	0	1	1	3	6	7	7	9	10	10	10	10	10	10	10	10	10	10	10	10
S1	45	0	0	0	0	0	0	0	0	0	0	2	2	3	4	6	6	6	7	8	9	9	10	10	10	10	10	10	10	10
S2	25	0	0	0	0	0	0	0	0	0	0	0	0	0	0	1	1	3	3	4	6	6	9	10	10	10	10	10	10	10
S2	43	0	0	0	0	0	0	0	0	0	0	1	2	2	2	2	3	6	6	7	9	10	10	10	10	10	10	10	10	10
S2	94	0	0	0	0	0	0	0	0	0	0	0	1	1	1	2	2	6	6	7	8	9	10	10	10	10	10	10	10	10
S3	10	0	0	0	0	0	0	0	0	0	0	0	0	0	1	1	2	4	7	8	9	9	9	10	12	12	12	12	12	12
S3	76	0	0	0	0	0	0	0	0	0	0	0	0	0	2	5	6	8	8	8	8	10	10	10	10	10	10	10	10	10
S3	85	0	0	0	0	0	0	0	0	0	0	0	0	0	0	1	1	4	5	6	6	8	8	9	10	10	10	10	10	10
S4	27	0	0	0	0	0	0	0	0	0	0	0	0	1	2	2	4	5	6	7	8	8	9	10	10	10	10	10	10	10
S4	54	0	0	0	0	0	0	0	0	0	0	0	0	0	1	1	1	1	2	4	3	4	5	7	10	10	10	10	10	10
S4	98	0	0	0	0	0	0	0	0	0	0	1	1	1	3	3	3	5	5	6	8	8	9	10	11	11	11	11	11	11
S5	12	0	0	0	0	0	0	0	0	0	0	1	1	1	1	2	3	3	6	8	9	9	10	10	10	10	10	10	10	10
S5	48	0	0	0	0	0	0	0	0	0	0	0	0	0	0	1	2	3	5	6	6	7	9	10	10	10	10	10	10	10
S5	70	0	0	0	0	0	0	0	0	0	0	0	0	1	3	3	5	5	5	5	6	8	9	10	10	10	10	10	10	10
S6	3	0	0	0	0	0	0	0	0	0	0	1	1	1	1	1	1	2	2	4	5	8	10	10	10	10	10	10	10	10
S6	56	0	0	0	0	0	0	0	0	0	0	0	0	0	0	1	1	3	3	6	8	8	11	11	11	11	11	11	11	11
S6	97	0	0	0	0	0	0	0	0	0	0	0	0	0	1	2	2	3	6	7	7	9	9	9	10	10	10	10	10	10

### Sheet: Mean Time to Death
Diet	Regime	Population	VialID	MTTD	N
poor	CTL	C1	34	133.089	8
poor	CTL	C1	39	130.584	7
poor	CTL	C2	1	114.666	9
poor	CTL	C2	95	119.501	10
poor	CTL	C2	101	111.887	10
poor	CTL	C3	24	141.648	9
poor	CTL	C3	33	138.317	10
poor	CTL	C3	62	145.272	8
poor	CTL	C4	16	103.733	9
poor	CTL	C4	80	110.229	10
poor	CTL	C4	82	95.677	10
poor	CTL	C5	26	128.963	10
poor	CTL	C5	30	116.443	10
poor	CTL	C5	87	115.705	9
poor	CTL	C6	32	118.258	10
poor	CTL	C6	71	113.442	10
poor	SEL	S1	5	71.0025	10
poor	SEL	S1	15	79.0785	10
poor	SEL	S1	45	84.471	10
poor	SEL	S2	25	101.987	10
poor	SEL	S2	43	88.967	10
poor	SEL	S2	94	92.1335	10
poor	SEL	S3	10	101.183	12
poor	SEL	S3	76	86.2395	10
poor	SEL	S3	85	100.676	10
poor	SEL	S4	27	93.4175	10
poor	SEL	S4	54	113.756	10
poor	SEL	S4	98	97.1059	11
poor	SEL	S5	12	91.9825	10
poor	SEL	S5	48	99.114	10
poor	SEL	S5	70	93.936	10
poor	SEL	S6	3	99.009	10
poor	SEL	S6	56	99.2932	11
poor	SEL	S6	97	97.019	10

### Sheet: Explanations
Starvation resistance of 4-day old reproducing females raised on poor diet
Flies were raised on poor larval diet; upon eclosion they were transferred in mixed-sex groups to standard diet for 3 days
Subsequently, females were collected and transferred to vials in groups of approximately 10, with agar as a source of moisture, but no food
The number of dead flies in each vial was scored at irregular intervals (maximum interval 16 h).
Raw data: the cummulative number of flies that were dead at each check; the heading row indicates time from the onset of starvation in hours
Mean time to death: mean time to death (MTTD) of all flies in a given vial, calculated by taking the midpoint of the interval in which a fly died as its individual time to death; N is the total number of flies used to calculate the mean
The fly that died in vial 30 in the first time interval was excluded from the calculation of MTTD
